# Evolution of the nonsense mediated decay (NMD) pathway is associated with decreased cytolytic immune infiltration

**DOI:** 10.1101/535773

**Authors:** Boyang Zhao, Justin R. Pritchard

**Affiliations:** Department of Biomedical Engineering, College of Engineering, The Pennsylvania State University; Quantalarity Research Group LLC

**Keywords:** Cytolytic immune infiltration, nonsense mediated decay, immunotherapy, tumor evolution, frameshift mutations, tumor burden

## Abstract

**Background:** The somatic co-evolution of tumors and the cellular immune responses that combat them drives the diversity of immune-tumor interactions. This includes tumor mutations that generate neo-antigenic epitopes that elicit cytotoxic T-cell activity and subsequent pressure to select for genetic loss of antigen presentation. Most studies have focused on how tumor missense mutations can drive tumor immunity, but frameshift mutations have the potential to create far greater antigenic diversity. However, expression of this antigenic diversity is potentially regulated by Nonsense Mediated Decay (NMD) and NMD has been shown to be of variable efficiency in cancers.

**Methods:** Using TCGA datasets, we derived novel patient-level metrics of ‘NMD burden’ and interrogated how different mutation and most importantly NMD burdens influence cytolytic activity using machine learning models and survival outcomes.

**Results:** We find that NMD is a significant and independent predictor of immune cytolytic activity. Different indications exhibited varying dependence on NMD and mutation burden features. We also observed significant co-alteration of genes in the NMD pathway, with a global increase in NMD efficiency in patients with NMD co-alterations. Finally, NMD burden also stratified patient survival in multivariate regression models.

**Conclusions:** Our work suggests that beyond selecting for mutations that elicit NMD in tumor suppressors, tumor evolution may react to the selective pressure generated by inflammation to globally enhance NMD through coordinated amplification and/or mutation.
