## Supplemental Table S1 for "Evolution of the nonsense mediated decay (NMD) pathway is associated with decreased cytolytic immune infiltration"

### Sheet: rf model multivariate
model_name	BLCA model	BLCA model eval	BRCA model	BRCA model eval	CESC model	CESC model eval	COADREAD model	COADREAD model eval	GBMLGG model	GBMLGG model eval	HNSC model	HNSC model eval	KIPAN model	KIPAN model eval	LUAD model	LUAD model eval	LUSC model	LUSC model eval	OV model	OV model eval	PRAD model	PRAD model eval	SKCM model	SKCM model eval	STAD model	STAD model eval	THCA model	THCA model eval	UCEC model	UCEC model eval
bin_rf_mut	cyt.cat~silent+missense+nonstop+nonsense+frameshift+total	auc.val:0.41;auc.cv:0.42;auc.cv.sd:0.14;oob:0.52	cyt.cat~silent+missense+nonstop+nonsense+frameshift+total	auc.val:0.64;auc.cv:0.65;auc.cv.sd:0.07;oob:0.39	cyt.cat~silent+missense+nonstop+nonsense+frameshift+total	auc.val:0.45;auc.cv:0.47;auc.cv.sd:0.11;oob:0.54	cyt.cat~silent+missense+nonstop+nonsense+frameshift+total	auc.val:0.69;auc.cv:0.70;auc.cv.sd:0.17;oob:0.39	cyt.cat~silent+missense+nonstop+nonsense+frameshift+total	auc.val:0.79;auc.cv:0.81;auc.cv.sd:0.10;oob:0.27	cyt.cat~silent+missense+nonstop+nonsense+frameshift+total	auc.val:0.61;auc.cv:0.63;auc.cv.sd:0.21;oob:0.42	cyt.cat~silent+missense+nonstop+nonsense+frameshift+total	auc.val:0.75;auc.cv:0.75;auc.cv.sd:0.05;oob:0.35	cyt.cat~silent+missense+nonstop+nonsense+frameshift+total	auc.val:0.49;auc.cv:0.53;auc.cv.sd:0.13;oob:0.48	cyt.cat~silent+missense+nonstop+nonsense+frameshift+total	auc.val:0.65;auc.cv:0.70;auc.cv.sd:0.14;oob:0.38	cyt.cat~silent+missense+nonstop+nonsense+frameshift+total	auc.val:0.52;auc.cv:0.54;auc.cv.sd:0.16;oob:0.47	cyt.cat~silent+missense+nonstop+nonsense+frameshift+total	auc.val:0.44;auc.cv:0.47;auc.cv.sd:0.14;oob:0.57	cyt.cat~silent+missense+nonstop+nonsense+frameshift+total	auc.val:0.61;auc.cv:0.61;auc.cv.sd:0.19;oob:0.38	cyt.cat~silent+missense+nonstop+nonsense+frameshift+total	auc.val:0.69;auc.cv:0.69;auc.cv.sd:0.13;oob:0.34	cyt.cat~silent+missense+nonstop+nonsense+frameshift+total	auc.val:0.52;auc.cv:0.53;auc.cv.sd:0.08;oob:0.52	cyt.cat~silent+missense+nonstop+nonsense+frameshift+total	auc.val:0.64;auc.cv:0.66;auc.cv.sd:0.15;oob:0.39
bin_rf_NMD	cyt.cat~nmdptc_max+nmdptc_n_decayed+nmdptc_frac_decayed+nmdptc_med+nmdptc_med.wt+nmdptc_mean+nmdptc_mean.wt+nmdptc_mut.bool+nmdfs_max+nmdfs_n_decayed+nmdfs_frac_decayed+nmdfs_med+nmdfs_med.wt+nmdfs_mean+nmdfs_mean.wt+nmdfs_mut.bool+nmdns_max+nmdns_n_decayed+nmdns_frac_decayed+nmdns_med+nmdns_med.wt+nmdns_mean+nmdns_mean.wt+nmdns_mut.bool	auc.val:0.62;auc.cv:0.72;auc.cv.sd:0.19;oob:0.33	cyt.cat~nmdptc_max+nmdptc_n_decayed+nmdptc_frac_decayed+nmdptc_med+nmdptc_med.wt+nmdptc_mean+nmdptc_mean.wt+nmdptc_mut.bool+nmdfs_max+nmdfs_n_decayed+nmdfs_frac_decayed+nmdfs_med+nmdfs_med.wt+nmdfs_mean+nmdfs_mean.wt+nmdfs_mut.bool+nmdns_max+nmdns_n_decayed+nmdns_frac_decayed+nmdns_med+nmdns_med.wt+nmdns_mean+nmdns_mean.wt+nmdns_mut.bool	auc.val:0.52;auc.cv:0.54;auc.cv.sd:0.07;oob:0.49	cyt.cat~nmdptc_max+nmdptc_n_decayed+nmdptc_frac_decayed+nmdptc_med+nmdptc_med.wt+nmdptc_mean+nmdptc_mean.wt+nmdptc_mut.bool+nmdfs_max+nmdfs_n_decayed+nmdfs_frac_decayed+nmdfs_med+nmdfs_med.wt+nmdfs_mean+nmdfs_mean.wt+nmdfs_mut.bool+nmdns_max+nmdns_n_decayed+nmdns_frac_decayed+nmdns_med+nmdns_med.wt+nmdns_mean+nmdns_mean.wt+nmdns_mut.bool	auc.val:0.62;auc.cv:0.60;auc.cv.sd:0.18;oob:0.34	cyt.cat~nmdptc_max+nmdptc_n_decayed+nmdptc_frac_decayed+nmdptc_med+nmdptc_med.wt+nmdptc_mean+nmdptc_mean.wt+nmdptc_mut.bool+nmdfs_max+nmdfs_n_decayed+nmdfs_frac_decayed+nmdfs_med+nmdfs_med.wt+nmdfs_mean+nmdfs_mean.wt+nmdfs_mut.bool+nmdns_max+nmdns_n_decayed+nmdns_frac_decayed+nmdns_med+nmdns_med.wt+nmdns_mean+nmdns_mean.wt+nmdns_mut.bool	auc.val:0.71;auc.cv:0.73;auc.cv.sd:0.15;oob:0.34	cyt.cat~nmdptc_max+nmdptc_n_decayed+nmdptc_frac_decayed+nmdptc_med+nmdptc_med.wt+nmdptc_mean+nmdptc_mean.wt+nmdptc_mut.bool+nmdfs_max+nmdfs_n_decayed+nmdfs_frac_decayed+nmdfs_med+nmdfs_med.wt+nmdfs_mean+nmdfs_mean.wt+nmdfs_mut.bool+nmdns_max+nmdns_n_decayed+nmdns_frac_decayed+nmdns_med+nmdns_med.wt+nmdns_mean+nmdns_mean.wt+nmdns_mut.bool	auc.val:0.54;auc.cv:0.52;auc.cv.sd:0.11;oob:0.45	cyt.cat~nmdptc_max+nmdptc_n_decayed+nmdptc_frac_decayed+nmdptc_med+nmdptc_med.wt+nmdptc_mean+nmdptc_mean.wt+nmdfs_max+nmdfs_n_decayed+nmdfs_frac_decayed+nmdfs_med+nmdfs_med.wt+nmdfs_mean+nmdfs_mean.wt+nmdfs_mut.bool+nmdns_max+nmdns_n_decayed+nmdns_frac_decayed+nmdns_med+nmdns_med.wt+nmdns_mean+nmdns_mean.wt+nmdns_mut.bool	auc.val:0.67;auc.cv:0.68;auc.cv.sd:0.10;oob:0.35	cyt.cat~nmdptc_max+nmdptc_n_decayed+nmdptc_frac_decayed+nmdptc_med+nmdptc_med.wt+nmdptc_mean+nmdptc_mean.wt+nmdptc_mut.bool+nmdfs_max+nmdfs_n_decayed+nmdfs_frac_decayed+nmdfs_med+nmdfs_med.wt+nmdfs_mean+nmdfs_mean.wt+nmdfs_mut.bool+nmdns_max+nmdns_n_decayed+nmdns_frac_decayed+nmdns_med+nmdns_med.wt+nmdns_mean+nmdns_mean.wt+nmdns_mut.bool	auc.val:0.69;auc.cv:0.72;auc.cv.sd:0.06;oob:0.35	cyt.cat~nmdptc_max+nmdptc_n_decayed+nmdptc_frac_decayed+nmdptc_med+nmdptc_med.wt+nmdptc_mean+nmdptc_mean.wt+nmdptc_mut.bool+nmdfs_max+nmdfs_n_decayed+nmdfs_frac_decayed+nmdfs_med+nmdfs_med.wt+nmdfs_mean+nmdfs_mean.wt+nmdfs_mut.bool+nmdns_max+nmdns_n_decayed+nmdns_frac_decayed+nmdns_med+nmdns_med.wt+nmdns_mean+nmdns_mean.wt+nmdns_mut.bool	auc.val:0.66;auc.cv:0.68;auc.cv.sd:0.10;oob:0.37	cyt.cat~nmdptc_max+nmdptc_n_decayed+nmdptc_frac_decayed+nmdptc_med+nmdptc_med.wt+nmdptc_mean+nmdptc_mean.wt+nmdptc_mut.bool+nmdfs_max+nmdfs_n_decayed+nmdfs_frac_decayed+nmdfs_med+nmdfs_med.wt+nmdfs_mean+nmdfs_mean.wt+nmdfs_mut.bool+nmdns_max+nmdns_n_decayed+nmdns_frac_decayed+nmdns_med+nmdns_med.wt+nmdns_mean+nmdns_mean.wt+nmdns_mut.bool	auc.val:0.46;auc.cv:0.47;auc.cv.sd:0.15;oob:0.56	cyt.cat~nmdptc_max+nmdptc_n_decayed+nmdptc_frac_decayed+nmdptc_med+nmdptc_med.wt+nmdptc_mean+nmdptc_mean.wt+nmdptc_mut.bool+nmdfs_max+nmdfs_n_decayed+nmdfs_frac_decayed+nmdfs_med+nmdfs_med.wt+nmdfs_mean+nmdfs_mean.wt+nmdfs_mut.bool+nmdns_max+nmdns_n_decayed+nmdns_frac_decayed+nmdns_med+nmdns_med.wt+nmdns_mean+nmdns_mean.wt+nmdns_mut.bool	auc.val:0.39;auc.cv:0.44;auc.cv.sd:0.18;oob:0.63	cyt.cat~nmdptc_max+nmdptc_n_decayed+nmdptc_frac_decayed+nmdptc_med+nmdptc_med.wt+nmdptc_mean+nmdptc_mean.wt+nmdptc_mut.bool+nmdfs_max+nmdfs_n_decayed+nmdfs_frac_decayed+nmdfs_med+nmdfs_med.wt+nmdfs_mean+nmdfs_mean.wt+nmdfs_mut.bool+nmdns_max+nmdns_n_decayed+nmdns_frac_decayed+nmdns_med+nmdns_med.wt+nmdns_mean+nmdns_mean.wt+nmdns_mut.bool	auc.val:0.59;auc.cv:0.61;auc.cv.sd:0.12;oob:0.41	cyt.cat~nmdptc_max+nmdptc_n_decayed+nmdptc_frac_decayed+nmdptc_med+nmdptc_med.wt+nmdptc_mean+nmdptc_mean.wt+nmdptc_mut.bool+nmdfs_max+nmdfs_n_decayed+nmdfs_frac_decayed+nmdfs_med+nmdfs_med.wt+nmdfs_mean+nmdfs_mean.wt+nmdfs_mut.bool+nmdns_max+nmdns_n_decayed+nmdns_frac_decayed+nmdns_med+nmdns_med.wt+nmdns_mean+nmdns_mean.wt+nmdns_mut.bool	auc.val:0.64;auc.cv:0.66;auc.cv.sd:0.11;oob:0.37	cyt.cat~nmdptc_max+nmdptc_n_decayed+nmdptc_frac_decayed+nmdptc_med+nmdptc_med.wt+nmdptc_mean+nmdptc_mean.wt+nmdptc_mut.bool+nmdfs_max+nmdfs_n_decayed+nmdfs_frac_decayed+nmdfs_med+nmdfs_med.wt+nmdfs_mean+nmdfs_mean.wt+nmdfs_mut.bool+nmdns_max+nmdns_n_decayed+nmdns_frac_decayed+nmdns_med+nmdns_med.wt+nmdns_mean+nmdns_mean.wt+nmdns_mut.bool	auc.val:0.72;auc.cv:0.72;auc.cv.sd:0.13;oob:0.36	cyt.cat~nmdptc_max+nmdptc_n_decayed+nmdptc_frac_decayed+nmdptc_med+nmdptc_med.wt+nmdptc_mean+nmdptc_mean.wt+nmdptc_mut.bool+nmdfs_max+nmdfs_n_decayed+nmdfs_frac_decayed+nmdfs_med+nmdfs_med.wt+nmdfs_mean+nmdfs_mean.wt+nmdfs_mut.bool+nmdns_max+nmdns_n_decayed+nmdns_frac_decayed+nmdns_med+nmdns_med.wt+nmdns_mean+nmdns_mean.wt+nmdns_mut.bool	auc.val:0.57;auc.cv:0.59;auc.cv.sd:0.15;oob:0.42	cyt.cat~nmdptc_max+nmdptc_n_decayed+nmdptc_frac_decayed+nmdptc_med+nmdptc_med.wt+nmdptc_mean+nmdptc_mean.wt+nmdptc_mut.bool+nmdfs_max+nmdfs_n_decayed+nmdfs_frac_decayed+nmdfs_med+nmdfs_med.wt+nmdfs_mean+nmdfs_mean.wt+nmdfs_mut.bool+nmdns_max+nmdns_n_decayed+nmdns_frac_decayed+nmdns_med+nmdns_med.wt+nmdns_mean+nmdns_mean.wt+nmdns_mut.bool	auc.val:0.61;auc.cv:0.65;auc.cv.sd:0.16;oob:0.46
bin_rf_msi	NA	NA	NA	NA	NA	NA	NA	NA	NA	NA	NA	NA	NA	NA	NA	NA	NA	NA	NA	NA	NA	NA	NA	NA	cyt.cat~msi	auc.val:0.41;auc.cv:0.61;auc.cv.sd:0.13;oob:0.43	NA	NA	cyt.cat~msi	auc.val:0.45;auc.cv:0.64;auc.cv.sd:0.18;oob:0.40
bin_rf_mut+NMD	cyt.cat~silent+missense+nonstop+nonsense+frameshift+total+nmdptc_max+nmdptc_n_decayed+nmdptc_frac_decayed+nmdptc_med+nmdptc_med.wt+nmdptc_mean+nmdptc_mean.wt+nmdptc_mut.bool+nmdfs_max+nmdfs_n_decayed+nmdfs_frac_decayed+nmdfs_med+nmdfs_med.wt+nmdfs_mean+nmdfs_mean.wt+nmdfs_mut.bool+nmdns_max+nmdns_n_decayed+nmdns_frac_decayed+nmdns_med+nmdns_med.wt+nmdns_mean+nmdns_mean.wt+nmdns_mut.bool	auc.val:0.66;auc.cv:0.64;auc.cv.sd:0.12;oob:0.33	cyt.cat~silent+missense+nonstop+nonsense+frameshift+total+nmdptc_max+nmdptc_n_decayed+nmdptc_frac_decayed+nmdptc_med+nmdptc_med.wt+nmdptc_mean+nmdptc_mean.wt+nmdptc_mut.bool+nmdfs_max+nmdfs_n_decayed+nmdfs_frac_decayed+nmdfs_med+nmdfs_med.wt+nmdfs_mean+nmdfs_mean.wt+nmdfs_mut.bool+nmdns_max+nmdns_n_decayed+nmdns_frac_decayed+nmdns_med+nmdns_med.wt+nmdns_mean+nmdns_mean.wt+nmdns_mut.bool	auc.val:0.67;auc.cv:0.69;auc.cv.sd:0.08;oob:0.39	cyt.cat~silent+missense+nonstop+nonsense+frameshift+total+nmdptc_max+nmdptc_n_decayed+nmdptc_frac_decayed+nmdptc_med+nmdptc_med.wt+nmdptc_mean+nmdptc_mean.wt+nmdptc_mut.bool+nmdfs_max+nmdfs_n_decayed+nmdfs_frac_decayed+nmdfs_med+nmdfs_med.wt+nmdfs_mean+nmdfs_mean.wt+nmdfs_mut.bool+nmdns_max+nmdns_n_decayed+nmdns_frac_decayed+nmdns_med+nmdns_med.wt+nmdns_mean+nmdns_mean.wt+nmdns_mut.bool	auc.val:0.56;auc.cv:0.57;auc.cv.sd:0.17;oob:0.43	cyt.cat~silent+missense+nonstop+nonsense+frameshift+total+nmdptc_max+nmdptc_n_decayed+nmdptc_frac_decayed+nmdptc_med+nmdptc_med.wt+nmdptc_mean+nmdptc_mean.wt+nmdptc_mut.bool+nmdfs_max+nmdfs_n_decayed+nmdfs_frac_decayed+nmdfs_med+nmdfs_med.wt+nmdfs_mean+nmdfs_mean.wt+nmdfs_mut.bool+nmdns_max+nmdns_n_decayed+nmdns_frac_decayed+nmdns_med+nmdns_med.wt+nmdns_mean+nmdns_mean.wt+nmdns_mut.bool	auc.val:0.72;auc.cv:0.76;auc.cv.sd:0.18;oob:0.31	cyt.cat~silent+missense+nonstop+nonsense+frameshift+total+nmdptc_max+nmdptc_n_decayed+nmdptc_frac_decayed+nmdptc_med+nmdptc_med.wt+nmdptc_mean+nmdptc_mean.wt+nmdptc_mut.bool+nmdfs_max+nmdfs_n_decayed+nmdfs_frac_decayed+nmdfs_med+nmdfs_med.wt+nmdfs_mean+nmdfs_mean.wt+nmdfs_mut.bool+nmdns_max+nmdns_n_decayed+nmdns_frac_decayed+nmdns_med+nmdns_med.wt+nmdns_mean+nmdns_mean.wt+nmdns_mut.bool	auc.val:0.83;auc.cv:0.82;auc.cv.sd:0.09;oob:0.22	cyt.cat~silent+missense+nonstop+nonsense+frameshift+total+nmdptc_max+nmdptc_n_decayed+nmdptc_frac_decayed+nmdptc_med+nmdptc_med.wt+nmdptc_mean+nmdptc_mean.wt+nmdfs_max+nmdfs_n_decayed+nmdfs_frac_decayed+nmdfs_med+nmdfs_med.wt+nmdfs_mean+nmdfs_mean.wt+nmdfs_mut.bool+nmdns_max+nmdns_n_decayed+nmdns_frac_decayed+nmdns_med+nmdns_med.wt+nmdns_mean+nmdns_mean.wt+nmdns_mut.bool	auc.val:0.66;auc.cv:0.64;auc.cv.sd:0.14;oob:0.37	cyt.cat~silent+missense+nonstop+nonsense+frameshift+total+nmdptc_max+nmdptc_n_decayed+nmdptc_frac_decayed+nmdptc_med+nmdptc_med.wt+nmdptc_mean+nmdptc_mean.wt+nmdptc_mut.bool+nmdfs_max+nmdfs_n_decayed+nmdfs_frac_decayed+nmdfs_med+nmdfs_med.wt+nmdfs_mean+nmdfs_mean.wt+nmdfs_mut.bool+nmdns_max+nmdns_n_decayed+nmdns_frac_decayed+nmdns_med+nmdns_med.wt+nmdns_mean+nmdns_mean.wt+nmdns_mut.bool	auc.val:0.81;auc.cv:0.81;auc.cv.sd:0.07;oob:0.26	cyt.cat~silent+missense+nonstop+nonsense+frameshift+total+nmdptc_max+nmdptc_n_decayed+nmdptc_frac_decayed+nmdptc_med+nmdptc_med.wt+nmdptc_mean+nmdptc_mean.wt+nmdptc_mut.bool+nmdfs_max+nmdfs_n_decayed+nmdfs_frac_decayed+nmdfs_med+nmdfs_med.wt+nmdfs_mean+nmdfs_mean.wt+nmdfs_mut.bool+nmdns_max+nmdns_n_decayed+nmdns_frac_decayed+nmdns_med+nmdns_med.wt+nmdns_mean+nmdns_mean.wt+nmdns_mut.bool	auc.val:0.66;auc.cv:0.66;auc.cv.sd:0.17;oob:0.39	cyt.cat~silent+missense+nonstop+nonsense+frameshift+total+nmdptc_max+nmdptc_n_decayed+nmdptc_frac_decayed+nmdptc_med+nmdptc_med.wt+nmdptc_mean+nmdptc_mean.wt+nmdptc_mut.bool+nmdfs_max+nmdfs_n_decayed+nmdfs_frac_decayed+nmdfs_med+nmdfs_med.wt+nmdfs_mean+nmdfs_mean.wt+nmdfs_mut.bool+nmdns_max+nmdns_n_decayed+nmdns_frac_decayed+nmdns_med+nmdns_med.wt+nmdns_mean+nmdns_mean.wt+nmdns_mut.bool	auc.val:0.64;auc.cv:0.67;auc.cv.sd:0.25;oob:0.42	cyt.cat~silent+missense+nonstop+nonsense+frameshift+total+nmdptc_max+nmdptc_n_decayed+nmdptc_frac_decayed+nmdptc_med+nmdptc_med.wt+nmdptc_mean+nmdptc_mean.wt+nmdptc_mut.bool+nmdfs_max+nmdfs_n_decayed+nmdfs_frac_decayed+nmdfs_med+nmdfs_med.wt+nmdfs_mean+nmdfs_mean.wt+nmdfs_mut.bool+nmdns_max+nmdns_n_decayed+nmdns_frac_decayed+nmdns_med+nmdns_med.wt+nmdns_mean+nmdns_mean.wt+nmdns_mut.bool	auc.val:0.50;auc.cv:0.50;auc.cv.sd:0.15;oob:0.49	cyt.cat~silent+missense+nonstop+nonsense+frameshift+total+nmdptc_max+nmdptc_n_decayed+nmdptc_frac_decayed+nmdptc_med+nmdptc_med.wt+nmdptc_mean+nmdptc_mean.wt+nmdptc_mut.bool+nmdfs_max+nmdfs_n_decayed+nmdfs_frac_decayed+nmdfs_med+nmdfs_med.wt+nmdfs_mean+nmdfs_mean.wt+nmdfs_mut.bool+nmdns_max+nmdns_n_decayed+nmdns_frac_decayed+nmdns_med+nmdns_med.wt+nmdns_mean+nmdns_mean.wt+nmdns_mut.bool	auc.val:0.62;auc.cv:0.61;auc.cv.sd:0.15;oob:0.46	cyt.cat~silent+missense+nonstop+nonsense+frameshift+total+nmdptc_max+nmdptc_n_decayed+nmdptc_frac_decayed+nmdptc_med+nmdptc_med.wt+nmdptc_mean+nmdptc_mean.wt+nmdptc_mut.bool+nmdfs_max+nmdfs_n_decayed+nmdfs_frac_decayed+nmdfs_med+nmdfs_med.wt+nmdfs_mean+nmdfs_mean.wt+nmdfs_mut.bool+nmdns_max+nmdns_n_decayed+nmdns_frac_decayed+nmdns_med+nmdns_med.wt+nmdns_mean+nmdns_mean.wt+nmdns_mut.bool	auc.val:0.66;auc.cv:0.67;auc.cv.sd:0.13;oob:0.37	cyt.cat~silent+missense+nonstop+nonsense+frameshift+total+nmdptc_max+nmdptc_n_decayed+nmdptc_frac_decayed+nmdptc_med+nmdptc_med.wt+nmdptc_mean+nmdptc_mean.wt+nmdptc_mut.bool+nmdfs_max+nmdfs_n_decayed+nmdfs_frac_decayed+nmdfs_med+nmdfs_med.wt+nmdfs_mean+nmdfs_mean.wt+nmdfs_mut.bool+nmdns_max+nmdns_n_decayed+nmdns_frac_decayed+nmdns_med+nmdns_med.wt+nmdns_mean+nmdns_mean.wt+nmdns_mut.bool	auc.val:0.73;auc.cv:0.74;auc.cv.sd:0.15;oob:0.34	cyt.cat~silent+missense+nonstop+nonsense+frameshift+total+nmdptc_max+nmdptc_n_decayed+nmdptc_frac_decayed+nmdptc_med+nmdptc_med.wt+nmdptc_mean+nmdptc_mean.wt+nmdptc_mut.bool+nmdfs_max+nmdfs_n_decayed+nmdfs_frac_decayed+nmdfs_med+nmdfs_med.wt+nmdfs_mean+nmdfs_mean.wt+nmdfs_mut.bool+nmdns_max+nmdns_n_decayed+nmdns_frac_decayed+nmdns_med+nmdns_med.wt+nmdns_mean+nmdns_mean.wt+nmdns_mut.bool	auc.val:0.57;auc.cv:0.62;auc.cv.sd:0.14;oob:0.44	cyt.cat~silent+missense+nonstop+nonsense+frameshift+total+nmdptc_max+nmdptc_n_decayed+nmdptc_frac_decayed+nmdptc_med+nmdptc_med.wt+nmdptc_mean+nmdptc_mean.wt+nmdptc_mut.bool+nmdfs_max+nmdfs_n_decayed+nmdfs_frac_decayed+nmdfs_med+nmdfs_med.wt+nmdfs_mean+nmdfs_mean.wt+nmdfs_mut.bool+nmdns_max+nmdns_n_decayed+nmdns_frac_decayed+nmdns_med+nmdns_med.wt+nmdns_mean+nmdns_mean.wt+nmdns_mut.bool	auc.val:0.65;auc.cv:0.65;auc.cv.sd:0.15;oob:0.41
bin_rf_mut+MSI	NA	NA	NA	NA	NA	NA	NA	NA	NA	NA	NA	NA	NA	NA	NA	NA	NA	NA	NA	NA	NA	NA	NA	NA	cyt.cat~silent+missense+nonstop+nonsense+frameshift+total+msi	auc.val:0.67;auc.cv:0.68;auc.cv.sd:0.09;oob:0.36	NA	NA	cyt.cat~silent+missense+nonstop+nonsense+frameshift+total+msi	auc.val:0.66;auc.cv:0.69;auc.cv.sd:0.18;oob:0.40
bin_rf_NMD+MSI	NA	NA	NA	NA	NA	NA	NA	NA	NA	NA	NA	NA	NA	NA	NA	NA	NA	NA	NA	NA	NA	NA	NA	NA	cyt.cat~nmdptc_max+nmdptc_n_decayed+nmdptc_frac_decayed+nmdptc_med+nmdptc_med.wt+nmdptc_mean+nmdptc_mean.wt+nmdptc_mut.bool+nmdfs_max+nmdfs_n_decayed+nmdfs_frac_decayed+nmdfs_med+nmdfs_med.wt+nmdfs_mean+nmdfs_mean.wt+nmdfs_mut.bool+nmdns_max+nmdns_n_decayed+nmdns_frac_decayed+nmdns_med+nmdns_med.wt+nmdns_mean+nmdns_mean.wt+nmdns_mut.bool+msi	auc.val:0.71;auc.cv:0.73;auc.cv.sd:0.10;oob:0.35	NA	NA	cyt.cat~nmdptc_max+nmdptc_n_decayed+nmdptc_frac_decayed+nmdptc_med+nmdptc_med.wt+nmdptc_mean+nmdptc_mean.wt+nmdptc_mut.bool+nmdfs_max+nmdfs_n_decayed+nmdfs_frac_decayed+nmdfs_med+nmdfs_med.wt+nmdfs_mean+nmdfs_mean.wt+nmdfs_mut.bool+nmdns_max+nmdns_n_decayed+nmdns_frac_decayed+nmdns_med+nmdns_med.wt+nmdns_mean+nmdns_mean.wt+nmdns_mut.bool+msi	auc.val:0.60;auc.cv:0.65;auc.cv.sd:0.16;oob:0.44
